# A bone marrow stromal secretome screen identifies semaphorin 3A as a regulator of hematopoiesis

**DOI:** 10.1101/2025.08.07.669162

**Authors:** Daniel K Borger, Shane PC Mitchell, Fumio Nakahara, Daniele Filippo Colombo, Lidiane S Torres, Scott Garforth, Simone Sidoli, Jeroen Krijgsveld, Lev Silberstein, Paul S Frenette, Kira Gritsman

**Affiliations:** Ruth L. and David S. Gottesman Institute for Stem Cell and Regenerative Medicine Research, Albert Einstein College of Medicine, Bronx, NY, USA; Department of Cell Biology, Albert Einstein College of Medicine, Bronx, NY, USA; Division of Regenerative Medicine, Center for Molecular Medicine, Jichi Medical University, Shimotsuke, Tochigi, Japan; Division of Infectious Diseases, Advanced Clinical Research Center, Institute of Medical Science, The University of Tokyo, Minato-ku, Tokyo, Japan; Division of Proteomics of Stem Cells and Cancer, German Cancer Research Center (DKFZ), Heidelberg, Germany; Department of Biochemistry, Albert Einstein College of Medicine, Bronx, NY, USA; Medical Faculty, Heidelberg University, Heidelberg, Germany; Fred Hutchinson Cancer Center, Seattle, WA, USA; Department of Medicine, Albert Einstein College of Medicine, Bronx, NY, USA; Department of Medical Oncology, Albert Einstein College of Medicine, Bronx, NY, USA

## Abstract

Bone marrow mesenchymal stromal cells (MSCs) are a major source of secreted factors that control hematopoietic stem and progenitor cell (HSPC) function. We previously reported the generation of revitalized MSCs (rMSCs), which more effectively support HSPCs in culture. In a secretome screen using rMSCs, we identified semaphorin 3A (SEM3A) as a secreted factor upregulated as part of a pro-inflammatory signature that may contribute to HSPC expansion by rMSCs. We show that recombinant SEM3A acts directly on HSPCs to inhibit their cycling *ex vivo*. Analysis of a SEM3A loss of function mutation *in vivo* revealed hematopoietic progenitor expansion and accelerated recovery after myeloablation, consistent with a role for SEM3A in regulating HSPCs at steady state and during hematopoietic stress. This work highlights proteomic screening using rMSCs as a method to identify novel secreted niche factors and uncovers a novel role for SEM3A in controlling HSPC proliferation in stress hematopoiesis.

**Summary:** Borger et al. characterize the secretome of revitalized bone marrow stromal cells and identify a novel role of the protein semaphorin 3A in regulating hematopoietic stem and progenitor cell proliferation in steady state and stress conditions.
