## Supplementary material for "A bone marrow stromal secretome screen identifies semaphorin 3A as a regulator of hematopoiesis": Table S2

### Sheet: tableS1
protein names	gene IDs	H/M normalized 01	H/M normalized 02	M/H normalized 03	log H/M normalized 01	log H/M normalized 02	log M/H normalized 03	mean log normalized ratio
Q64437	Adh7	3.2778	4.7074	8.64379	1.71273	2.23493	3.11166	2.35311
O35103	Omd	5.9956	3.4803	5.8214	2.5839	1.79921	2.54137	2.30816
O54819	Tfpi	NA	4.0299	5.48125	NA	2.01074	2.45451	2.23263
Q07797	Lgals3bp	5.522	2.1331	4.7735	2.46519	1.09295	2.25505	1.93773
P18406	Cyr61	NA	NA	3.80981	NA	NA	1.92972	1.92972
Q62000	Ogn	NA	NA	3.66435	NA	NA	1.87356	1.87356
Q8R242	Ctbs	NA	3.3674	3.85386	NA	1.75164	1.9463	1.84897
P16125	Ldhb	3.5901	NA	NA	1.84402	NA	NA	1.84402
P29391;P49945	Ftl1;Ftl2	NA	NA	3.08461	NA	NA	1.62509	1.62509
P15379	Cd44	2.934	NA	NA	1.55287	NA	NA	1.55287
P10649	Gstm1	2.7642	1.9923	4.36167	1.46686	0.994435	2.12488	1.52873
P11087	Col1a1	3.673	1.7725	3.6406	1.87696	0.825786	1.86418	1.52231
Q9JJH1	Rnase4	2.825	NA	NA	1.49825	NA	NA	1.49825
P24527	Lta4h	NA	NA	2.82095	NA	NA	1.49618	1.49618
Q9Z0L8	Ggh	2.6358	2.5773	3.0281	1.39824	1.36586	1.59841	1.45417
Q01149	Col1a2	3.2375	1.5697	3.94415	1.69488	0.650489	1.97971	1.44169
O35887	Calu	3.1978	1.9465	2.99652	1.67708	0.960882	1.58329	1.40708
P97300	Nptn	NA	2.502	NA	NA	1.32308	NA	1.32308
P63101	Ywhaz	2.21	2.4333	2.81722	1.14405	1.28291	1.49427	1.30708
P35441;CON__Q28194	Thbs1	2.3776	2.2704	NA	1.24951	1.18295	NA	1.21623
P26350	Ptma	1.1413	NA	4.56142	0.190678	NA	2.18948	1.19008
P62259	Ywhae	2.302	NA	1.8567	1.20289	NA	0.892741	1.04781
C0HKG6;C0HKG5		1.4903	2.4024	2.26465	0.575603	1.26448	1.17929	1.00646
P07214	Sparc	2.3987	1.547	1.47508	1.26225	0.629473	0.560792	0.817506
Q571E4	Galns	1.8038	1.4609	1.73223	0.851039	0.546857	0.792632	0.730176
Q8CIF4	Btd	1.5958	1.4904	1.70007	0.67428	0.5757	0.765597	0.671859
P06745	Gpi	1.3916	0.89395	2.96428	0.476745	-0.161734	1.56768	0.627564
P09528	Fth1	1.317	NA	1.57973	0.397255	NA	0.659677	0.528466
O88844	Idh1	1.2254	NA	1.68381	0.293253	NA	0.751732	0.522493
Q9WVJ3	Cpq	1.3806	1.2146	1.68608	0.465295	0.280481	0.753677	0.499818
P50428	Arsa	1.4529	1.2961	1.49472	0.538935	0.374177	0.579879	0.497664
Q3U1J4	Ddb1	0.93519	NA	1.95741	-0.0966686	NA	0.968944	0.436138
Q9DBE0	Csad	1.346	NA	NA	0.428678	NA	NA	0.428678
Q9JMH6	Txnrd1	NA	NA	1.33312	NA	NA	0.414807	0.414807
Q00993	Axl	1.4802	1.0615	1.20106	0.565792	0.0861044	0.264305	0.3054
Q9WUU7	Ctsz	1.0945	1.5122	1.04571	0.130272	0.596649	0.0644799	0.2638
P05064;A6ZI46	Aldoa;Aldoart1	1.3899	1.0205	NA	0.474981	0.0292762	NA	0.252129
P98064	Masp1	1.7936	0.77165	1.08168	0.842858	-0.373981	0.11327	0.194049
P50429	Arsb	1.2466	0.91271	1.16782	0.317999	-0.131772	0.223812	0.13668
Q8R422	Cd109	1.0142	NA	NA	0.0203422	NA	NA	0.0203422
Q99M71	Epdr1	1.0435	1.0015	0.954745	0.0614306	0.00216242	-0.0668125	-0.00107316
Q00493	Cpe	1.1796	0.74428	1.01714	0.238298	-0.426083	0.0245165	-0.0544228
P17182	Eno1	0.94443	NA	NA	-0.0824842	NA	NA	-0.0824842
Q8BFR4	Gns	0.88838	0.70764	1.26804	-0.170751	-0.498912	0.342598	-0.109022
Q9DCD0	Pgd	0.87683	0.95764	NA	-0.189631	-0.0624447	NA	-0.126038
Q62059	Vcan	1.4083	0.74864	0.727061	0.493955	-0.417656	-0.459851	-0.127851
O35988	Sdc4	0.76422	NA	1.04073	-0.38794	NA	0.0576019	-0.165169
Q91ZX7	Lrp1	0.94453	0.70197	1.05074	-0.0823315	-0.510519	0.0714061	-0.173815
P16675	Ctsa	0.95228	0.54451	1.06815	-0.0705423	-0.87697	0.0951113	-0.284133
Q8K4Q8	Colec12	0.73442	0.79379	0.94304	-0.445323	-0.333171	-0.0846086	-0.287701
Q9JII6	Akr1a1	0.69792	NA	0.897747	-0.518866	NA	-0.15562	-0.337243
P12265	Gusb	0.82908	0.63388	0.803536	-0.270417	-0.657718	-0.315566	-0.414567
P07141	Csf1	0.91191	0.64075	0.69979	-0.133037	-0.642167	-0.515006	-0.43007
O54782	Man2b2	0.79742	0.55152	0.922084	-0.326588	-0.858515	-0.11703	-0.434044
Q3TCN2	Plbd2	0.6534	NA	NA	-0.613962	NA	NA	-0.613962
Q9ET22	Dpp7	0.70003	NA	0.537866	-0.514511	NA	-0.894682	-0.704597
Q99LJ1	Fuca1	0.86907	0.40879	NA	-0.202456	-1.29057	NA	-0.746512
Q920A5	Scpep1	0.8383	0.38487	0.5978	-0.254461	-1.37756	-0.742265	-0.791428
Q8K2I4	Manba	0.51135	0.39069	0.795735	-0.967617	-1.3559	-0.32964	-0.884387
Q64191	Aga	0.53815	0.4397	0.606538	-0.89392	-1.18541	-0.721329	-0.933552
P10605	Ctsb	0.51807	0.52176	0.471943	-0.948781	-0.938542	-1.08332	-0.990213
P17047	Lamp2	0.49001	NA	NA	-1.02912	NA	NA	-1.02912
O88325	Naglu	0.4627	0.32738	0.526399	-1.11185	-1.61096	-0.925772	-1.21619
O09159	Man2b1	0.33465	0.2647	0.727908	-1.57928	-1.91757	-0.458172	-1.31834
P08121	Col3a1	0.33126	NA	0.400048	-1.59396	NA	-1.32175	-1.45786
Q9Z0J0	Npc2	0.35869	0.27849	0.369208	-1.47919	-1.8443	-1.43749	-1.587
P23780	Glb1	0.24804	NA	0.338444	-2.01136	NA	-1.56301	-1.78718
P18242;F6Y6L6	Ctsd	0.57757	0.15433	0.201959	-0.791932	-2.69591	-2.30787	-1.9319
Q9QUN9	Dkk3	0.34991	0.2233	0.190219	-1.51494	-2.16294	-2.39427	-2.02405
P09470	Ace	0.083832	0.085225	0.0707864	-3.57636	-3.55258	-3.82038	-3.64977
Q9QUR8	Sema7a	0.066874	0.051919	0.0662164	-3.90241	-4.26759	-3.91667	-4.02889
P28653	Bgn	0.048061	0.0277	0.0370041	-4.37899	-5.17397	-4.75617	-4.76971
