## Supplementary material for "A bone marrow stromal secretome screen identifies semaphorin 3A as a regulator of hematopoiesis": Table S3

### Sheet: tableS1
gene IDs	logFC	adj.pval
LIFR	4.50692	2.45e-07
FAM3C	4.10903	6.01e-07
CADH2	4.42254	6.01e-07
LYOX	3.87148	2.03e-06
LKHA4	3.64046	3.55e-06
SGPL1	-3.91874	1.3e-05
FBLN2	-4.07828	1.3e-05
P3IP1	-4.38539	1.3e-05
LDHB	3.10245	1.3e-05
M3K3	-5.02555	1.49e-05
VCAM1	-3.18693	1.49e-05
ZN692	3.96614	1.58e-05
PCP	3.46987	1.58e-05
CCBE1	-3.68512	1.84e-05
DSC3	3.60824	1.94e-05
A4	-3.92722	2.34e-05
RAE1D	3.22488	2.42e-05
TPIS	3.40876	2.6e-05
CALM3	3.57654	2.6e-05
TGBR3	-3.19604	2.69e-05
ALPK2	3.29449	2.69e-05
CATH	3.21502	3.2e-05
A0A0A6YW67	-3.68606	3.91e-05
MFGM	3.53707	3.91e-05
Q91XX1	-3.49271	4.18e-05
1433G	3.64	3.91e-05
FKB10	3.40989	5.32e-05
NCAM1	3.20142	5.46e-05
GDIA	2.78079	5.46e-05
ACTB	3.58009	5.82e-05
RINI	3.10037	5.82e-05
ASM3A	-3.64343	5.32e-05
SH3L1	2.99003	0.000104208
EPCR	-3.38154	0.000115995
SEM7A	-1.51328	9.5e-05
ACE	-1.47751	0.000134325
GSTO1	2.54692	0.000217634
4F2	3.41018	0.000254928
SEM3A	2.96573	0.000322804
GSTA4	-3.70079	0.000411813
PGS1	-1.15895	0.000376715
PNPH	2.87926	0.000647206
EIF3B	-2.84834	0.000654395
GOLI4	3.59472	0.000716647
CATD	-0.690725	0.0220016
NPC2	-0.608217	0.0242631
DKK3	-0.60915	0.0312943
FUCO2	0.912278	0.0619323
ADH7	0.580351	0.0365311
PTPRK	1.03762	0.0849709
OMD	0.606305	0.0434498
CRIM1	1.00245	0.0941879
MA2B1	-0.491165	0.0627914
BASP1	-0.890735	0.127899
LGMN	-0.875164	0.132994
LG3BP	0.783611	0.0849709
DIAC	0.469058	0.100804
BGAL	-0.605016	0.104644
O88325	-0.422539	0.0995441
PGK1	0.769064	0.186196
GSTM1	0.429571	0.100804
CO3A1	-0.515619	0.186196
FUCO	-0.512364	0.190569
GGH	0.330888	0.186196
CATB	-0.332596	0.192366
MIME	0.548921	0.356213
CO1A2	0.376848	0.202646
NQO2	0.524012	0.366315
LAMP2	-0.523279	0.366315
TFPI1	0.432198	0.267332
FRIL1	0.508803	0.381215
RISC	-0.300306	0.224993
6PGD	-0.357316	0.292817
Q9EQ08	-0.887247	0.358069
CO1A1	0.37533	0.264976
GSTM2	0.450559	0.44731
GALNS	0.310101	0.264976
ASPG	-0.333186	0.269712
DDB1	0.426328	0.48148
SIAE	-0.408023	0.501458
ENOA	-0.38457	0.532216
PPIA	0.378406	0.536843
SPRC	0.269575	0.332165
LAMP1	0.355934	0.550379
CH60	0.376433	0.357195
MANBA	-0.26055	0.358069
IDS	0.30765	0.61799
AGAL	-0.397232	0.401545
ILRL1	-0.243684	0.726858
ARSA	0.257423	0.424071
ELF2	0.272373	0.430139
1433S	0.220916	0.743796
GNPI1	0.20705	0.759579
PLBL2	-0.226676	0.549963
TPP1	-0.163436	0.814117
PSA	-0.162037	0.814117
DOPD	0.155826	0.814117
CD109	-0.142468	0.815148
CALU	0.182273	0.501307
CAD13	0.106793	0.873299
CD44	0.0759872	0.915038
CSAD	-0.0754034	0.915038
TRXR1	0.0464396	0.950392
PDIA1	0.0203966	0.979889
NUP37	0.0120833	0.985002
HNRPC	0.00717357	0.985002
COL12	-0.201808	0.532216
PEPD	0.146066	0.810082
DPP2	-0.217056	0.587257
CSF1	-0.178017	0.547193
BGLR	-0.164955	0.547193
1433Z	0.164318	0.550379
NPTN	0.118112	0.814117
GNS	-0.183051	0.5717
1433E	0.145704	0.743796
CYR61	-0.00647187	0.985002
AK1A1	-0.133707	0.743796
RNAS4	0.0776195	0.879068
EPDR1	0.269357	0.608173
IDHC	0.231099	0.716115
CSPG2	-0.119148	0.795084
MGP	-0.20291	0.623703
FRIH	0.127323	0.743796
SDC4	-0.193432	0.743796
ARSB	0.147014	0.726858
ALDOA	-0.0476023	0.918376
RNT2B	0.11848	0.743796
PTMA	-0.0119685	0.979889
UFO	-0.0785785	0.814117
SDC1	-0.0992787	0.814117
G6PI	0.0716699	0.814117
CBPE	-0.0718573	0.814117
BTD	0.0658503	0.815148
MA2B2	0.0759951	0.815148
CBPQ	0.0623734	0.842085
PPGB	0.0698182	0.865556
LRP1	-0.0462619	0.879068
TPPP	0.0327857	0.94477
OGT1	-0.0332045	0.950392
CATZ	-0.0188342	0.95048
MASP1	0.0188499	0.955946
