## Supplementary material for "A bone marrow stromal secretome screen identifies semaphorin 3A as a regulator of hematopoiesis": Table S4

### Sheet: flow panels
Quantifying cultured HSPCs (SLAM)
Mouse Lineage Cocktail	Biotin	1:100
Streptavidin	APC-eFluor 780	1:100
Sca-1 (Ly-6a)	FITC	1:100
c-Kit (CD117)	PE-Cy7	1:100
CD48	AlexaFluor 647	1:100
CD150	PE	1:100
CD45	PerCP-Cy5.5	1:100
Quantifying cultured HSPCs (EPCR)
Mouse Lineage Cocktail	Biotin	1:100
Streptavidin	APC-eFluor 780	1:100
Sca-1 (Ly-6a)	AlexaFluor 700	1:100
c-Kit (CD117)	Brilliant Violet 605	1:100
Flk-2 (CD135)	PerCP-eF710	1:100
CD48	PE-Cy7	1:100
CD150	PE	1:100
EPCR (CD201)	APC	1:100
Ki67
Mouse Lineage Cocktail	Biotin	1:100
Streptavidin	APC-eFluor 780	1:100
Sca-1 (Ly-6a)	AlexaFluor 700	1:100
c-Kit (CD117)	Brilliant Violet 605	1:100
Flk-2 (CD135)	PerCP-eF710	1:100
CD48	PE-Cy7	1:100
CD150	PE	1:100
EPCR (CD201)	APC	1:100
Ki67	FITC	1:100
HSPC flow
Mouse Lineage Cocktail	Biotin	1:100
Streptavidin	APC-eFluor 780	1:100
Sca-1 (Ly-6a)	AlexaFluor 700	1:100
c-Kit (CD117)	Brilliant Violet 421	1:100
Flk-2 (CD135)	PE	1:100
CD48	PE-Cy7	1:100
CD150	AlexaFluor 488	1:100
CD34	eFluor 660	1:100
CD127	PerCP-Cy5.5	1:100
Sorting LSKs for RNA
Mouse Lineage Cocktail	Biotin	1:100
Streptavidin	APC-eFluor 780	1:100
Sca-1 (Ly-6a)	FITC	1:100
c-Kit (CD117)	PE-Cy7	1:100
Flk-2 (CD135)	APC	1:100
CD48	PerCP-eFluor 710	1:100
CD150	PE	1:100
Sorting LSKs for culture
Mouse Lineage Cocktail	Biotin	1:100
Streptavidin	APC-eFluor 780	1:100
Sca-1 (Ly-6a)	FITC	1:100
c-Kit (CD117)	PE-Cy7	1:100
CD201	APC	1:100
CD48	PerCP-eFluor 710	1:100
CD150	PE	1:100
Sorting BM WBCs
CD115	PE	1:100
Gr-1	FITC	1:100
B220	PerCP-Cy5.5	1:100
CD3e	APC-Cy7	1:100
Sorting BM stroma
CD45	APC-eFluor 780	1:100
TER119	APC-eFluor 780	1:100
CD31	PE-Cy7	1:100
PDGFRa	APC	1:100
CD51	PE	1:100
Sca-1 (Ly6a)	AF700	1:100
CD62P	FITC	1:100

### Sheet: antibodies
Antigen	Fluorophore/Conjugate	Clone	Supplier	Cat #	Lot(s)
B220	PerCP-Cy5.5	RA3-6B2	Invitrogen	45-0452-82	2386303, 2607680
c-Kit (CD117)	PE-Cy7	2B8	BioLegend	105814	B376222
c-Kit (CD117)	Brilliant Violet 421	2B8	BioLegend	105828	B384110
c-Kit (CD117)	APC-Cy7	2B8	BioLegend	105829	B145958
c-Kit (CD117)	Brilliant Violet 605	ACK2	BioLegend	135121	B231034
c-Kit (CD117)	BV605	ACK2	BioLegend	135121	B231034
CD115	PE	AFS98	eBioscience	12-1152-82	4273748
CD127	PerCP-Cy5.5	A7R34	Invitrogen	45-1271-82	2281256
CD135	PerCP-eF710	A2F10	Invitrogen	46-1351-82	2074535
CD150	PE	TC15-12F12.2	BioLegend	115904	B270365
CD150	AlexaFluor 488	TC15-12F12.2	BioLegend	115916	B376784
CD201	APC	1560	Invitrogen	17-2012-82	2514159
CD31	PE-Cy7	390	Invitrogen	25-0311-82	2190814
CD34	eFluor 660	RAM34	Invitrogen	50-0341-80	2178184
CD3e	APC-eF780	145-2C11	Invitrogen	47-0031-82	2461399
CD45	APC-eF780	30-F11	Invitrogen	47-0451-82	2481275
CD45	PerCP-Cy5.5	30-F11	Invitrogen	45-0451-82	2547877, 2283149
CD48	PE-Cy7	HM48-1	Invitrogen	25-0481-80	2619619
CD48	PerCP-eF710	HM48-1	Invitrogen	46-0481-82	2599079
CD51	PE	RMV-7	Invitrogen	12-0512-83	2252674
CD62P	FITC	RBO40.34	BD Biosciences	561923	2026037
Flk-2 (CD135)	PerCP-eF710	A2F10	Invitrogen	46-1351-80	2410935
Flk-2 (CD135)	APC	A2F10	eBioscience	17-1351-82	E13768-104
Flk-2 (CD135)	PE	A2F10	Invitrogen	12-1351-83	2555836, 2283990
Gr-1	FITC	RB6-8C5	Invitrogen	11-5931-85	2464512
Ki67	FITC	SolA15	eBioscience	11-5698-82	4283595
PDGFRα (CD140a)	APC	APA5	Invitrogen	17-1401-81	2764025
Sca-1	AF700	D7	BioLegend	108142	B377056
Sca-1	FITC	D7	Invitrogen	11-5981-85	2335771
streptavidin	APC-eF780	-	Invitrogen	47-4317-82	2506632
streptavidin	BV421	-	BioLegend	405226	B397508, B350353
TER-119	APC-eF780	TER-119	Invitrogen	47-5921-82	2443494
Biotin Mouse Lineage Panel			BD Biosciences	559971	3339529, 1005145, 3136514
CD3e	biotin	145-2C11
CD11b	biotin	M1/70
B220	biotin	RA3-6B2
GR-1 (Ly-6G/C)	biotin	RB6-8C5
TER-119	biotin	TER-119

### Sheet: primers
Primer	Sequence
Sema3a FW	GAAGAGCCCTTATGATCCCAAAC
Sema3a RV	AGATAGCGAAGTCCCGTCCC
Kitl FW	CCCTGAAGACTCGGGCCTA
Kitl RV	CAATTACAAGCGAAATGAGAGCC
Gapdh FW	TGTGTCCGTCGTGGATCTGA
Gapdh RV	CCTGCTTCACCACCTTCTTGA

### Sheet: other reagents
Item	Supplier	Cat #
Phosphate-Buffered Saline	Corning	21-040-CV
Bovine Serum Albumin (BSA), Heat Shock Treated	Fisher Scientifics	BP1600-100
HBSS, with calcium and magnesium, without phenol red	Corning	21-023-CV
5-FU (5-fluorouracil)	Sigma-Aldrich	F6627
Dispase II	Gibco	17105-041
Collagenase Type IV	Gibco	17104-019
DAPI (4',6-Diamidino-2-phenylindole)	Sigma-Aldrich	D9542-5MG
Cytofix/Cytoperm™ Fixation/Permeabilization Kit	BD Biosciences	554714
StemSpan SFEM	STEMCELL Technologies	9600
KnockOut Serum Replacement	Gibco	10828-010
Penicillin/Streptomycin (10,000U/mL)	Gibco	15140-122
Trypsin-EDTA (0.05%), phenol red	Gibco	25300-054
Trypsin from bovine pancreas	Sigma-Aldrich	T1426
Trypsin Inhibitor, from Glycine max	Sigma-Aldrich	SRE0044
Animal-free Recombinant SCF	Peprotech	AF-250-03
Animal-free Recombinant TPO	Peprotech	AF-315-14
Mouse IgG2A Isotype Control	R&D Systems	MAB003
Ham's F12 Nutrient Mix	Gibco	11765-054
Poly(vinyl alcohol), 87-90% hydrolyzed, MW 30,000-70,000	Sigma-Aldrich	P8136
L-glutamine	Gibco	25030-081
Insulin-Transferrin-Selenium-Ethanolamine (ITS-X)	Gibco	51500-056
HEPES	Gibco	15630-106
Fibronectin Bovine Plasma	Sigma-Aldrich	F1141
CountBright	Invitrogen	C36950
Dynabeads™ mRNA DIRECT™ Purification Kit	Invitrogen	61012
RNA to cDNA EcoDry Premix (Random Hexamers)	Takara	639546
SYBR Green Master Mix	Roche	4913914001
Mouse SEMA3A / Semaphorin 3A Sandwich ELISA Kit	LSBio	LS-F12578-1
Mouse Semaphorin 3A (SEMA3A) ELISA Kit	Biomatik	EKU07258-96T
Streptavidin MicroBeads	Miltenyi Biotech	130-048-102
CD117 MicroBeads	Miltenyi Biotech	130-091-224
LS columns	Miltenyi Biotech	130-042-401
Mouse RTK Phosphorylation Array C1	RayBiotech	AAM-PRTK-1-8
Minimum Essential Medium (MEM) Alpha Medium	Corning	10-022-CV
Heat-Inactivated Fetal Bovine Serum (HI FBS)	Gibco	16140071
Recombinant Human bFGF Protein	R&D Systems	233-FB-025
SILAC MEM	Athena Enzyme Systems	0424
MEM Non-Essential Amino Acids Solution	Gibco	11140050
Sodium Pyruvate	Gibco	11360070
Lipoic acid	Sigma-Aldrich	T1395
L-ascorbic acid	Sigma-Aldrich	A4403
D-biotin	Sigma-Aldrich	B4639
Vitamin B12	Sigma-Aldrich	V6629
Isofluorane	Covetrus	11695-6777-2
Ethylenediaminetetraacetic acid (EDTA)	Invitrogen	15575-038
